# Optic flow helps explain gulls’ altitude control over seas

**DOI:** 10.1101/569194

**Authors:** Julien R. Serres, Thomas J. Evans, Susanne Åkesson, Olivier Duriez, Judy Shamoun-Baranes, Franck Ruffier, Anders Hedenström

## Abstract

For studies of how flying animals control their flight, seabirds are of particular interest to track with a biologger because they forage offshore where the visual environment can be simply modeled by a flat world textured by waves. This study suggests that optic flow can explain gull’s altitude control over seas. In particular, a new flight model that includes both energy and optical invariants (called the *ventral optic flow regulation*) explain the dynamics of gulls’ altitude control during offshore takeoff and cruising flight. A linear statistical model applied to 352 flights from 16 individual lesser black backed gulls (*Larus fuscus*) gave a strong correlation between wind assistance and gulls’ altitude. Thereafter, an optic flow-based flight model was applied to 18 offshore takeoff flights from 1. individual gulls. By introducing an upper limit in climb rate in a non-linear first order parametric model on the gull’s elevation dynamics, coupled with an optic-flow set-point, the predicted altitude gives an optimized fit factor value of 63% on average (min value: 30%, max value: 83%) with respect to GPS data. We conclude that the optic-flow regulation principle (here running close to 25°/*s*) allows gulls to adjust their altitude over sea without having to directly measure their current altitude.
