## Supplementary material for "Optic flow helps explain gulls’ altitude control over seas": Data set of full flights - statistical analysis: flights_summary.csv

flight_id_combined	device_info_serial	ring_number	n	altitude_callib	ecmwf_wind_10m_dir	ecmwf_wind_10m_speed	vg	track_head_wind_10m	track_cross_wind_10m
g10421	527	8114314	10	29.84	81.19233976	9.822630892	13.6346505	5.510658784	-8.036387226
g14292	532	8114313	64	0.84	-150.350173	7.773979126	7.511138485	-5.909492852	-5.015714515
g14307	532	8114313	75	0.84	-141.8374251	6.211220484	7.794523413	-6.033518295	-1.063045213
g14422	532	8114313	37	32.84	-3.293529769	6.133915204	16.13030153	5.957395382	-1.428223926
g14477	532	8114313	123	15.84	20.45819773	0.707088232	9.1910416	0.54298343	0.415708267
g14582	532	8114313	37	33.84	47.78271187	5.33278269	18.69191727	5.273306451	0.26226416
g15980	532	8114313	6	0.84	-33.33318498	7.605157486	7.906041944	-5.808421677	-5.313369648
g16014	532	8114313	28	2.84	-118.488761	9.908869508	8.734562578	-5.460060256	-8.3324869
g16049	532	8114313	5	10.84	0.438259642	7.276441615	11.22619496	2.178896604	-5.635720284
g16102	532	8114313	11	-1.16	-26.326973	8.845334493	9.264870464	-5.055455568	-7.21778863
g16252	532	8114313	3	12.84	33.72126125	7.315390198	8.500151955	0.342723261	-5.634478166
g16290	532	8114313	6	25.84	73.97744871	9.607194659	16.66929437	6.534866836	-7.0417166
g16310	532	8114313	6	-2.66	75.17411464	5.27673604	11.57963606	3.947915589	-3.53562596
g16332	532	8114313	8	60.34	63.03514613	4.25024501	17.44329091	2.025772406	3.50503937
g16505	596	8111155	191	37.34	47.61457865	5.682063457	14.54214632	4.324005379	-3.498060859
g16516	596	8111155	15	8.84	14.90116101	7.241530988	9.17430943	-1.761328906	-7.022186196
g16542	596	8111155	83	75.84	37.47856315	2.515982419	16.54307484	2.447996247	0.273984645
g16606	596	8111155	82	55.84	32.14360866	5.86312037	18.06203523	4.694479102	3.498096564
g16641	596	8111155	124	46.84	56.31550371	2.15029808	11.31107733	1.157234144	1.797322407
g16683	596	8111155	25	126.84	21.7664372	5.510256385	16.8815106	4.815125974	2.554899771
g16740	596	8111155	25	2.84	60.43123136	10.25582021	14.47735104	1.985735064	9.911494991
g16762	596	8111155	64	61.34	-0.395438759	5.977595084	21.6150828	5.859043466	-1.138637866
g16806	596	8111155	25	60.84	67.01737681	6.565258254	12.98168834	1.419879922	6.436299006
g16844	596	8111155	25	137.84	2.134445741	3.619980911	15.32618994	3.477606234	-0.51146158
g16875	596	8111155	42	3.84	-115.4680388	9.870793176	9.808502139	-6.381375532	-7.478362233
g16917	596	8111155	34	46.84	74.63142783	6.668654844	12.5962368	2.26530619	6.226465754
g16942	596	8111155	9	16.84	43.9831503	12.30815983	14.74658579	9.336142471	-8.088100956
g16997	596	8111155	22	48.34	-1.073131797	3.352355257	12.40534847	-1.821095039	-2.814858348
g17003	596	8111155	5	14.34	-24.72560564	8.66771727	7.830689002	0.327528027	3.452260205
g17034	596	8111155	32	3.84	-25.74717787	9.067174661	9.002711578	-7.208881469	-4.966850219
g17055	596	8111155	14	-0.16	47.02337858	5.963906816	13.22172944	0.847327217	-5.720836614
g17083	596	8111155	12	16.34	50.5632979	6.899061111	12.22285365	5.54579023	-4.09279017
g17088	596	8111155	11	24.84	64.87465554	7.562263821	14.1954156	6.37347515	4.116368924
g17118	596	8111155	22	2.84	-120.1234674	3.339472676	12.4363259	-2.259777625	-2.475874806
g17142	596	8111155	108	2.84	-141.8290608	6.730814649	9.947111243	-5.081739552	-4.409772221
g17190	596	8111155	53	19.34	-88.79453523	4.945680824	10.63012927	1.53710649	-4.655522817
g17214	596	8111155	11	17.84	65.91612383	6.616777254	15.95422423	3.339603213	-5.536934938
g17249	596	8111155	6	5.84	38.49116159	9.366051733	22.10870842	8.162979281	2.746576704
g17359	596	8111155	13	59.34	37.64431422	7.206846115	19.63627099	4.92828631	5.258676027
g17455	596	8111155	27	72.84	32.38172073	7.960119485	18.25056998	6.343991549	4.466501562
g17465	596	8111155	7	24.84	-8.063149384	7.645617035	16.20627037	5.34109851	3.419025939
g17489	596	8111155	7	76.84	76.21259689	9.641230623	17.89361974	5.70692515	-6.237708898
g17498	596	8111155	7	15.84	81.44997856	11.55963782	13.19881962	5.065713915	-2.783636451
g17598	596	8111155	141	69.84	163.9072896	4.125181632	9.748627485	-3.770247079	0.631641067
g17602	596	8111155	25	2.84	173.1655297	3.243752222	10.1973936	-3.075835655	0.023128351
g17618	596	8111155	9	52.84	45.10057656	8.047127101	17.93487229	4.929420846	6.196938006
g19428	598	8111250	78	2.84	31.24989385	6.951637296	7.720012262	-3.116816262	-6.171440399
g19451	598	8111250	102	71.84	11.69521811	7.821089258	7.22392345	-6.137776154	-4.540234469
g19535	598	8111250	24	27.84	31.09616434	6.061930948	7.364928998	-3.441198287	-4.975463357
g19553	598	8111250	36	55.84	20.27389202	2.815946807	10.15401164	0.436992741	-2.717066419
g19582	598	8111250	38	6.84	13.35627705	4.647960495	8.404441637	-0.303929381	-4.49981341
g19593	598	8111250	17	4.34	60.98180465	9.812641489	9.201821371	-0.196968187	-9.440324198
g19804	598	8111250	65	60.84	13.97166732	6.689434361	18.94907076	6.59009827	-1.053103892
g20019	598	8111250	13	7.34	-26.13929306	8.848153399	8.792476025	-5.378595827	-6.767905114
g20038	598	8111250	22	34.34	46.09414099	5.836752209	9.190737346	1.185710681	-5.546235489
g20104	598	8111250	210	67.84	-72.28675787	1.925976644	10.10985679	-0.186428514	-1.824137404
g20182	598	8111250	33	2.34	-136.8758468	7.059889133	9.991604909	-4.625315255	-5.222024462
g20270	598	8111250	15	9.84	66.22475973	6.731915934	13.67289942	1.325294401	-6.495691704
g20396	598	8111250	19	22.34	44.93089479	10.8467513	11.04270634	3.751200808	-10.03278506
g20412	598	8111250	17	5.84	-3.093793029	6.597910029	8.136914064	-5.205874239	-3.774245544
g20442	598	8111250	16	-3.16	36.08734562	6.824093069	10.46722209	-0.112231251	-6.726548788
g20533	598	8111250	22	-6.16	44.33008757	8.665417637	9.234989326	0.521988998	-8.254207342
g20672	598	8111250	15	51.84	69.88477652	9.750214867	13.33401786	3.731977271	-8.545779442
g22428	598	8111250	10	21.34	-95.29279676	8.242618907	9.168415588	-6.43586561	3.791392353
g22438	598	8111250	129	39.84	-104.0789242	5.414330503	9.76611841	-2.526839859	4.636831092
g22638	598	8111250	7	31.84	-101.3084473	5.320187306	8.564183479	-2.398261705	-4.569588695
g22664	598	8111250	58	23.34	-131.7796256	6.928936444	11.36813657	-2.170422596	-6.140974609
g22707	598	8111250	170	16.84	-168.6404789	7.397642554	6.952735756	-5.976379485	-3.260861723
g22766	598	8111250	77	16.84	-149.2599956	2.312563233	10.33844412	-0.877838042	1.992511872
g22872	598	8111250	97	66.84	161.9294324	3.660699717	9.491135348	-3.459791935	0.198902683
g22875	598	8111250	8	33.34	87.67270988	2.787328856	10.81984145	0.087834495	2.769284111
g22901	598	8111250	19	97.84	16.79798728	3.687508914	16.20496143	3.375864052	1.209316653
g23095	598	8111250	53	28.34	50.59766487	6.058374104	12.98327663	1.994680675	5.70830708
g23109	598	8111250	28	21.84	26.60418527	3.556163261	18.57062548	3.478286297	-0.166574128
g23129	598	8111250	67	64.84	-24.3467164	5.118404953	16.68610755	4.602086197	-2.235584178
g23133	598	8111250	15	28.84	-30.45981869	5.361426116	14.5075951	4.467236813	-2.584955524
g23380	598	8111250	16	40.34	21.12418592	3.99482421	14.20856924	3.783162688	1.179936465
g23702	598	8111250	11	44.84	6.149887667	3.639061619	15.51454349	3.045821443	1.819895069
g23768	598	8111250	9	63.84	45.37956489	2.945187535	13.51891117	2.709086449	0.885339345
g23875	602	8114370	187	18.84	32.2284567	6.115864885	8.367513262	-1.12807337	-5.809943391
g23878	602	8114370	55	2.84	31.04575773	6.923968449	7.575524177	-1.08372495	-6.803050052
g24219	602	8114370	15	79.34	-3.281258955	4.061870266	11.94955288	-1.553644254	-3.62362669
g24234	602	8114370	108	41.34	-103.8898782	4.190313472	14.31970024	-2.199713159	3.452769877
g24288	602	8114370	25	0.84	-123.8306893	5.242993756	8.68182917	-2.753800019	4.608394799
g24305	602	8114370	35	63.84	73.74065463	6.584057427	13.45720405	2.289478759	6.111700293
g24422	602	8114370	11	27.84	2.449022034	3.612752241	10.24669169	-2.710762645	-2.492340559
g24498	602	8114370	48	-0.16	-27.01298472	9.296154778	6.573327164	-6.819086795	-6.392666313
g24519	602	8114370	26	49.34	49.53233808	2.841135059	11.76878638	1.878486058	-2.187065913
g24533	602	8114370	17	34.84	-18.83677108	6.981442662	11.21384129	2.030095716	-6.721182278
g24550	602	8114370	22	62.34	67.94692938	8.248331485	14.3082598	3.530256651	-7.368733334
g24611	602	8114370	155	52.84	43.49451755	6.220082912	15.54950914	5.845681017	-2.17552386
g24797	602	8114370	21	25.34	55.05329034	5.529357658	11.79779262	4.129864307	-3.760024486
g24908	602	8114370	23	-0.16	33.633288	8.014565447	6.733334631	-2.285694422	-7.619139238
g24967	602	8114370	10	23.84	74.63772668	9.261596147	9.11281504	3.653498683	8.525778011
g25010	602	8114370	46	64.34	14.74060769	3.112714064	13.74229733	3.047255072	-0.315658588
g25347	603	8111177	16	19.84	21.25397163	4.459708828	9.705863197	-0.73564951	-4.406524466
g25349	603	8111177	41	27.84	80.82823652	2.753554624	13.36144996	1.783189113	1.965182247
g25375	603	8111177	26	59.84	20.3958208	2.446287926	14.41542863	2.346365615	0.546741261
g25403	603	8111177	30	42.84	74.07778634	5.836912583	14.7637515	4.969354303	-1.326248433
g25443	603	8111177	21	27.84	38.43600709	5.629619261	11.63803741	-1.381007762	-5.45399876
g25462	603	8111177	15	38.34	33.37910214	2.362205084	11.95528436	0.013170099	-2.352951362
g25476	603	8111177	43	8.84	-16.46857424	8.04276375	9.609609549	-0.351467583	-7.492847933
g25486	603	8111177	37	17.34	19.00187464	4.858028716	10.42319468	0.867376693	-4.679908086
g25540	603	8111177	10	11.34	59.77256462	10.07633628	18.15736282	7.285514408	5.940119199
g25568	603	8111177	74	1.84	13.02679235	5.986955919	10.21011098	-0.987486894	-5.821630084
g25597	603	8111177	20	29.34	23.07856076	9.858195409	20.71436813	9.104815403	3.225191404
g25625	603	8111177	29	27.84	71.66001474	6.467793237	14.01507894	2.738938568	5.958827092
g25764	603	8111177	17	17.84	-33.07865497	9.100300123	16.73728603	8.592460484	-2.488636849
g25780	603	8111177	5	43.34	130.9170593	4.722285207	16.88813119	4.072955792	1.906119687
g25872	603	8111177	17	36.84	44.66892372	6.585178346	18.00383649	4.174006591	4.786755483
g25897	603	8111177	19	-2.66	-17.18507829	5.084853503	10.33236725	-3.885482179	-3.189299355
g25924	603	8111177	17	10.84	61.77746217	7.078032968	17.49380058	6.066731032	-0.301942784
g25945	603	8111177	28	26.34	61.98004594	1.481144355	11.45542133	1.226043578	-0.762575609
g25968	603	8111177	24	2.84	-138.3119741	7.111298305	8.837588217	-5.462259028	-4.556803055
g25992	603	8111177	28	0.84	-127.4134117	5.73325612	11.73119379	-1.154272625	5.608513044
g26171	603	8111177	21	29.34	54.74102515	10.12407494	14.26606094	7.222048194	-6.981466643
g26357	603	8111177	16	-6.16	78.90294666	8.900015718	12.69814334	3.950471571	-8.044569063
g26480	603	8111177	31	76.84	171.2680835	3.458051659	8.688423766	-3.221942261	0.109409702
g26494	603	8111177	10	42.84	38.36150611	7.426625793	16.59532784	4.917928151	5.514255278
g2782	519	8114315	7	1.34	-147.4779875	5.241180081	10.44298784	-4.620817591	2.354773134
g2788	519	8114315	6	10.84	-124.4725802	6.010642945	7.865771692	-5.652722887	-0.727684645
g2793	519	8114315	10	25.84	39.56471957	2.479499577	15.41120592	2.288105744	-0.765126863
g2797	519	8114315	5	39.34	-121.8236731	5.564863961	13.17525787	-3.828711128	4.038400921
g28048	603	8111177	44	24.84	-81.33470357	6.442678321	8.202500448	-2.933857823	-5.582381182
g2807	519	8114315	6	39.84	63.95874693	8.896659083	17.49931255	7.003807442	-5.47358458
g2814	519	8114315	11	2.84	17.31031764	2.502802858	14.37649002	1.315423761	-2.124241721
g2818	519	8114315	3	10.84	74.77222026	1.583455722	12.23991657	1.576987885	-0.116064626
g28259	603	8111177	73	-0.16	-78.37797175	4.610410497	10.31500979	-4.265056711	-1.748974933
g2835	519	8114315	11	-0.16	9.193989594	9.79822959	8.020795147	-4.535081926	-8.685524453
g28481	603	8111177	85	31.84	171.5116559	2.261378934	13.58972161	1.09946363	1.938358716
g28499	603	8111177	154	2.84	29.73187542	4.391097973	9.367865999	1.025065537	-4.228133959
g2851	519	8114315	6	-3.16	14.69464082	9.411064411	8.113993676	-2.552667624	-8.989544568
g28512	603	8111177	62	33.84	-5.609907409	4.025711494	11.26740465	3.837042585	-1.208383482
g28516	603	8111177	16	2.84	-67.60389303	2.836671548	11.2507038	0.486095058	-2.701770666
g28529	603	8111177	173	67.84	-48.7635948	4.968213844	15.67204258	2.808919513	-4.047549026
g28550	603	8111177	221	-2.16	32.71421681	9.223071091	9.265379272	0.724352762	-8.862635288
g28604	603	8111177	324	-1.16	-10.61323618	6.350440837	8.97539242	-1.793163579	-6.073387361
g2861	519	8114315	19	32.84	-62.51799218	2.47016725	10.37832583	-1.633648592	-0.585747343
g2865	519	8114315	8	55.84	63.93007566	6.646300654	14.34331808	5.140268812	-4.155481713
g2876	519	8114315	5	3.34	24.29319473	8.213965345	8.225460645	-4.052008829	-7.144959841
g29010	603	8111177	7	64.84	21.72437918	3.526109747	19.00989121	3.422165132	1.04508429
g29049	603	8111177	8	31.84	-115.2086939	3.329190182	9.815349656	-2.474140926	1.822313296
g2906	519	8114315	6	51.34	-61.44107995	2.265613642	11.54811216	-1.943985064	-0.760772445
g29108	624	8114371	206	45.84	37.52763736	2.606833427	13.90258245	2.410179435	0.03939477
g29115	624	8114371	58	28.34	17.89474153	4.564234418	17.09838661	4.545840256	-0.073726447
g29123	624	8114371	48	32.34	77.73597773	2.554946	12.3241256	1.39340408	2.052584561
g29144	624	8114371	37	18.84	24.55896402	2.186807046	12.76916052	2.016337796	-0.395898955
g2916	519	8114315	4	-1.16	-174.1419888	3.473131845	10.10579457	-3.067451514	-1.123107065
g29167	624	8114371	128	22.84	-92.39180247	0.715146978	10.25878484	0.434609774	-0.556663544
g29186	624	8114371	52	44.84	76.01146361	5.410614835	12.81887986	3.220801805	4.160849642
g29220	624	8114371	347	38.84	24.67694431	2.843158834	13.78107416	2.564736756	-0.862556901
g29241	624	8114371	23	46.34	14.99559385	5.071643795	15.41393144	4.454227389	2.338805819
g29254	624	8114371	51	25.84	67.53185954	9.856572511	17.45009735	9.479225268	-1.718244048
g29260	624	8114371	26	30.34	64.47819268	9.459455485	16.52499842	5.758824537	7.523050829
g29276	624	8114371	123	8.34	46.48608905	6.189892796	11.10152076	3.707906025	-4.881182521
g2930	519	8114315	6	-9.16	-161.9175927	6.424579306	8.77069683	-5.370556879	-2.740129519
g29340	624	8114371	34	-0.16	-26.4810398	7.074948332	7.740733418	-5.31264285	-4.962273281
g29395	624	8114371	119	30.84	64.8865777	6.788363435	14.86417255	6.556051011	-1.767068812
g29405	624	8114371	36	23.84	111.7935509	3.414932138	11.50505884	-0.045115915	3.331522152
g2944	519	8114315	4	97.84	148.893706	1.589144331	12.03123383	0.247265216	1.54609086
g29459	624	8114371	258	25.84	-99.00840521	3.780740429	9.363808816	-3.101019239	-2.030260771
g29473	624	8114371	68	2.84	-117.5940494	9.88306445	7.645825706	-8.443783658	-4.569280471
g29488	624	8114371	506	3.84	-114.9129328	8.716425349	8.137711326	-7.377327539	-4.577694121
g29499	624	8114371	45	3.34	-128.6571623	4.588169532	8.474818887	-4.228014035	-1.008181956
g29529	624	8114371	32	46.34	65.38020754	5.507136962	12.82758299	4.490697207	3.154095565
g2953	519	8114315	3	19.34	52.39190407	8.368910911	13.84289043	2.177562741	8.071385639
g29534	624	8114371	45	51.84	75.85883404	6.381488873	14.04393211	4.864731723	3.599020316
g29563	624	8114371	21	32.84	13.88367082	7.298979832	15.40223287	3.721988908	-6.055337221
g29588	624	8114371	31	19.84	128.8541414	4.719502753	11.7794591	-0.853002448	4.646024013
g29604	624	8114371	112	29.84	91.94616688	2.989733028	12.41477134	0.456988346	2.899388729
g29612	624	8114371	24	34.84	129.2094441	1.249813754	13.13169505	0.927840901	0.840480607
g29619	624	8114371	53	14.84	151.6771582	2.693210098	10.40796177	-2.154219884	1.588227895
g29639	624	8114371	125	-0.16	166.8995292	1.573305599	8.475850049	-1.403842688	-0.642561404
g2966	519	8114315	3	10.84	23.77897446	7.690393311	7.899395232	-7.207706564	-2.688281672
g29664	624	8114371	36	53.84	6.083708157	3.098482741	12.80198579	2.973886339	0.557913134
g29776	624	8114371	22	14.84	64.0659957	4.300425274	11.04560916	2.444423325	-3.573431206
g29824	624	8114371	43	4.34	10.78282624	6.987511245	9.158043392	0.63946448	-6.766082431
g29836	624	8114371	23	19.84	65.29368535	8.010616416	14.07276245	5.702251156	-5.163143385
g2984	519	8114315	8	40.84	-0.791378276	2.377918612	12.27916326	-0.488140888	-2.188800993
g2986	519	8114315	7	-3.16	-67.82676704	5.265605566	10.22862768	-5.234354795	-0.192316241
g29886	624	8114371	106	6.84	32.04292953	6.683156203	10.02197909	3.687216244	-5.414891353
g29905	624	8114371	44	21.84	50.47078186	1.647859287	10.24465607	1.487602202	0.692575333
g29933	624	8114371	43	35.84	-113.4508279	3.005123021	10.06956617	-2.119323306	-2.118825558
g29957	624	8114371	219	7.84	-125.7053347	6.113006395	8.2053382	-5.385515473	-2.916111629
g30006	624	8114371	38	1.84	-129.451777	5.384763344	9.79824675	-3.491085676	-3.959457782
g30027	624	8114371	43	14.84	-116.8181658	6.107085091	8.08516058	-5.681191813	1.816491308
g3005	519	8114315	7	22.84	11.58873712	7.7473473	7.618215235	-1.29343878	-7.626135732
g30059	624	8114371	7	6.84	-9.239573772	0.74291404	10.65614148	-0.339145003	0.543121665
g30116	624	8114371	10	20.84	55.39759573	5.722506558	16.90249789	4.896170874	2.864187259
g30129	624	8114371	105	24.84	32.11847242	5.717710434	14.9825793	5.570604456	0.102807696
g30155	624	8114371	53	3.34	39.04336785	9.302943408	9.077192471	2.808183934	-7.238432751
g3038	519	8114315	41	29.84	16.64885178	4.438732266	10.04157284	0.619993325	-4.262882686
g3058	519	8114315	39	88.84	23.65607579	2.869393285	12.51313299	-0.08421344	-2.815676668
g3060	519	8114315	53	74.34	-83.52705249	0.784605128	11.179922	0.272075264	-0.732637238
g3072	519	8114315	27	35.34	31.71344746	5.860016636	16.80605126	4.681946005	3.532721898
g30771	628	8111176	54	11.34	32.91515214	6.162896008	10.98071098	2.986201677	-5.400289211
g30935	628	8111176	16	66.34	24.47674533	4.285990449	16.41775447	4.062732246	-1.338388325
g30960	628	8111176	103	57.84	44.90846593	5.354359701	16.23003839	4.610218122	-2.727474653
g30978	628	8111176	33	77.84	117.3447334	3.891323384	10.99225222	-0.791395337	3.755525167
g30993	628	8111176	41	92.84	2.53058497	4.928651791	18.14700684	3.372326258	-2.588511587
g31002	628	8111176	29	2.84	-15.36672411	8.515698156	16.42392605	6.434239606	-5.237090278
g31023	628	8111176	26	87.84	15.27071661	5.070035599	17.71982667	4.540726313	-1.525072098
g3114	519	8114315	44	75.84	14.6483685	4.772336029	10.55223478	0.79033056	-4.529124853
g31210	628	8111176	76	31.34	58.73239066	10.30182885	21.21713542	7.637924969	6.890498786
g31260	628	8111176	6	8.84	-38.57822869	8.747029276	14.945476	7.592981317	-4.319532006
g31321	628	8111176	179	42.84	66.15032131	7.154975085	17.23696157	1.970174632	6.866714942
g31328	628	8111176	72	59.84	114.1346199	3.974131716	10.60855026	-1.128423374	3.678238483
g31380	628	8111176	22	79.84	0.85299674	3.714517247	15.94409735	3.548198033	-0.904378091
g31392	628	8111176	290	2.84	-115.0043431	5.054105295	12.00336897	-3.149338739	-3.947418061
g31409	628	8111176	25	18.84	-110.8033143	10.85186108	9.036962158	-2.335246897	-10.60021856
g31421	628	8111176	51	0.84	-121.0192562	7.744378675	9.828545635	-5.224856047	-5.62909514
g31445	628	8111176	37	4.84	77.10670361	6.973757026	13.55654233	1.277080023	6.697335233
g31581	628	8111176	10	17.84	-9.005258535	3.930283412	12.68889111	3.501325509	-1.082721336
g31599	628	8111176	64	19.84	-18.58069648	7.774913161	18.00913644	6.139725731	-4.794970709
g31607	628	8111176	12	35.84	60.0909312	7.518391609	13.32981349	0.013552592	7.410007123
g3162	519	8114315	27	-4.16	-31.25470152	7.468057079	8.91248204	-5.339821527	-5.298430995
g31640	628	8111176	55	23.84	60.58656168	6.943154709	17.36955415	6.730028981	1.633838042
g31714	628	8111176	21	11.84	-110.7561337	5.710248431	13.03711373	-1.093224452	-5.587900792
g31728	628	8111176	49	2.84	-87.46628583	4.755342637	11.49146506	0.565946253	-4.577814043
g31748	628	8111176	8	22.84	52.08712697	3.952374914	10.93161076	-0.186401907	3.537809566
g31772	628	8111176	69	86.34	35.7300563	5.179547872	14.60757382	4.842620667	2.049797649
g3186	519	8114315	16	44.84	74.91815417	6.334852344	18.67644139	5.881268508	-2.679328711
g31861	628	8111176	55	30.34	35.9642088	8.958870137	22.24766895	8.2058922	3.391250072
g31964	628	8111176	10	6.84	46.98335256	9.067953673	19.46351395	8.168820756	3.900064879
g32076	628	8111176	5	1.84	63.75279846	2.85428126	12.10859594	-0.00234063	2.852731981
g32083	628	8111176	33	64.34	-5.424310154	3.733355337	17.83423005	3.601699524	-0.536689184
g32088	628	8111176	41	53.34	76.81275316	1.57804693	14.93799594	0.125925124	1.48519721
g3210	519	8114315	11	223.84	0.775523222	3.866750994	12.70518102	3.628684193	-0.094108532
g32102	628	8111176	82	128.84	62.72460928	4.250184444	17.31059478	1.924006527	3.7367358
g32136	628	8111176	184	8.84	155.4948615	4.722861563	9.186614068	-4.362486916	1.118421009
g32381	673	8114348	214	74.34	76.69674009	1.839094573	11.83054633	0.022865987	1.786422245
g32393	673	8114348	157	52.84	163.9421068	4.038791468	8.94257503	-3.952604112	-0.151291576
g32408	673	8114348	11	50.34	88.45449626	2.701894846	11.42719038	0.693440433	2.645478407
g32424	673	8114348	104	87.84	158.3635665	2.461518229	10.29578879	-2.291254446	-0.738652635
g32452	673	8114348	44	55.84	23.06628899	5.354808448	8.711858366	-1.823479058	-4.906583509
g32499	673	8114348	73	43.84	69.48066247	7.814069733	10.29053603	2.251459372	-7.374184409
g32516	673	8114348	251	27.84	0.614972456	7.325817751	7.725642075	-4.179319446	-6.008640225
g32566	673	8114348	18	69.84	51.24889378	9.326690788	9.825872948	2.60859508	-8.701254299
g32591	673	8114348	75	50.84	74.80886845	6.731105142	14.18396973	0.368181173	6.693009368
g32684	673	8114348	7	49.84	50.44328392	3.836440613	13.85546128	-0.084067831	3.766980144
g32754	673	8114348	20	107.34	-67.30796123	2.847808024	13.43565047	1.243694474	-2.574879728
g32780	673	8114348	10	56.34	-63.95655667	5.022982947	11.33395448	-4.95469333	0.168722061
g32782	673	8114348	9	-1.16	0.46085939	6.32367054	9.757251257	-2.662207521	-5.758950121
g32784	673	8114348	9	50.34	31.75871171	8.504520322	19.09884297	7.21998326	4.437635664
g32810	673	8114348	5	27.84	-6.059829876	5.862746465	8.896389441	0.486765635	-5.833032594
g32921	673	8114348	10	49.84	3.159326826	4.243004698	8.873542154	-3.12799857	-2.834852788
g3295	519	8114315	6	16.84	0.206715107	7.31248569	8.76931978	-0.505228152	-6.849291178
g33010	673	8114348	7	9.34	-162.1845668	6.598294997	5.720383007	-5.906604436	-2.483915028
g33089	673	8114348	4	122.84	77.81595329	3.557672256	12.42744604	-0.08562834	3.515993245
g3351	519	8114315	16	14.34	-24.87724244	8.68935983	12.70408671	3.699027749	-7.675627945
g33598	673	8114348	20	117.84	35.23348227	3.071387873	16.95333598	2.891591614	-1.232652291
g33629	687	8111155	66	64.84	107.6143153	2.977378716	15.79215939	-0.143539875	2.964567306
g33657	687	8111155	16	12.34	22.58165885	2.57076416	9.309185997	2.027087579	1.053583885
g3388	519	8114315	25	-0.16	31.57167785	6.856609621	9.715784075	-0.533703523	-6.741635819
g33992	687	8111155	16	-4.16	-93.87934215	3.37152647	11.8049284	-1.007061178	-3.163035054
g3401	519	8114315	78	42.84	-72.75797306	1.977267347	10.62631491	0.212713754	-1.861527688
g3407	519	8114315	26	93.84	-117.303101	3.128909086	10.57261735	-2.523251751	-1.661197042
g34145	687	8111155	77	44.34	-11.15737949	6.427648889	19.19661117	5.800006086	-2.740900579
g34156	687	8111155	10	102.34	24.07612936	4.893388591	19.37957165	4.674774752	1.133017451
g34391	687	8111155	5	5.84	18.77509166	7.00586347	7.560621225	-3.247324301	-6.277751877
g34420	687	8111155	15	28.34	-49.45778666	4.614599635	15.91754176	2.335877888	-3.236978449
g34440	687	8111155	18	51.84	21.17343038	4.34034216	17.65333901	3.798393851	2.023356911
g34516	687	8111155	16	35.34	-81.50189618	1.085448063	14.73108888	-0.057965223	-1.082028512
g34702	687	8111155	10	0.84	27.1823363	8.239972768	11.65015624	0.465104788	-7.96601912
g34803	687	8111155	3	63.84	-179.6050069	4.172730735	7.546757207	-0.802377996	3.504794882
g34817	687	8111155	10	106.84	78.15032428	8.248302348	10.82132063	1.490711863	7.898894733
g34851	687	8111155	15	9.84	86.90076635	7.332188736	12.05303308	0.171088781	7.118250729
g34883	687	8111155	10	115.84	-123.6623811	3.067346053	16.32646145	-0.757883635	-2.754503608
g35479	803	8114345	20	2.84	162.2518983	5.884944864	9.215340261	-5.294081856	2.923925121
g35515	803	8114345	26	4.34	-161.7259808	10.04803647	7.804924759	-9.298246287	-1.324020219
g35533	803	8114345	150	18.34	177.9065665	3.708664337	10.24160202	-3.559433442	0.813971131
g35568	803	8114345	11	37.34	-174.4546014	1.42698335	13.85556799	-1.422555936	0.118699438
g35612	803	8114345	17	2.84	102.4792857	1.197241093	10.04822118	-0.569165412	1.082872889
g35647	803	8114345	76	66.84	-0.376541971	2.542180021	15.14670122	2.509028546	0.392849893
g35651	803	8114345	7	33.84	85.42486156	3.623121476	13.14851286	2.972076123	-2.094629544
g35687	803	8114345	73	23.84	22.20837182	6.357102576	17.41471461	4.451912621	-4.405720525
g35734	803	8114345	66	16.84	66.97192309	11.41216778	13.61613859	7.631488396	-8.441848738
g35739	803	8114345	258	2.84	62.05294669	7.083850597	11.16215932	1.958927595	-6.778373011
g35781	803	8114345	124	0.84	-2.810341121	7.300280657	10.48141502	-3.417010142	-6.475053044
g35783	803	8114345	13	43.84	70.76571857	8.816550724	12.77604498	6.267877119	-5.944198593
g35795	803	8114345	224	1.84	48.21086987	8.818563638	11.84782417	0.317895609	-8.544183385
g35816	803	8114345	5	3.34	55.25951102	9.64683314	7.567739674	-3.607076423	-8.509637896
g35850	803	8114345	25	39.84	56.30780773	6.111375319	19.94812825	6.014816014	-1.153340965
g35969	803	8114345	47	2.84	9.520159143	2.361260401	10.15001298	-2.11094441	-0.900843046
g3597	519	8114315	27	-2.16	173.1155416	3.297621957	10.6204249	-3.196780318	-0.19541133
g35980	803	8114345	68	-0.16	-25.99509685	5.512977811	9.715594837	-4.189618685	-3.305233306
g36012	803	8114345	12	63.84	-28.12929561	5.004415099	15.2630751	3.686511643	-3.085596438
g36014	803	8114345	13	2.34	-29.59365438	5.408101509	12.66626742	3.491591437	-4.166883288
g36022	803	8114345	93	63.84	-11.64850817	3.766775142	14.03385295	3.581398308	-1.151002017
g36077	803	8114345	11	70.34	33.8442947	8.626199395	21.16418922	8.154290741	1.817518723
g36082	803	8114345	13	17.84	31.75671541	9.156569505	10.65930336	2.255076645	-8.819366203
g36266	803	8114345	14	2.84	9.557735946	5.290625837	9.994980558	-0.311416063	-5.238970571
g36305	803	8114345	49	79.84	29.14664399	4.426583191	17.6007095	3.876204149	-1.89094905
g36357	803	8114345	15	40.84	38.87882444	4.907342881	16.98982789	4.748631715	-1.2487541
g36472	803	8114345	15	35.84	-8.366361971	3.85080089	15.37436356	3.46352317	-1.633299739
g36482	803	8114345	388	2.84	-3.205909205	6.671937146	7.989165981	-4.91943782	-4.34198294
g36626	803	8114345	12	8.84	5.819527637	4.603312506	9.758793383	-2.902479035	-3.545978464
g36686	803	8114345	23	58.84	48.10623423	5.911001284	15.64788103	3.196085272	4.976464001
g36693	803	8114345	27	2.84	68.13757348	6.579505746	10.29182679	-2.173651868	-6.216324376
g36733	803	8114345	4	5.84	47.09136616	6.551683377	11.22320898	2.2240751	6.176567134
g36873	803	8114345	103	36.34	-28.30256993	4.705618188	10.51964094	-3.081081904	-3.433824561
g36905	803	8114345	15	2.84	17.11756713	4.665592433	9.51602524	-4.429222611	-0.585267903
g37048	803	8114345	133	1.84	-175.0459539	2.981337713	8.560856673	-2.749832148	0.786438411
g37115	803	8114345	93	3.84	154.9102017	5.61239073	11.65393839	3.563141797	4.228435277
g3715	521	8114318	125	6.84	38.72299896	9.374656502	7.206537413	-8.523279866	-0.356432818
g37358	803	8114345	5	26.84	20.97873054	2.418026474	14.02232426	2.367863715	-0.350631411
g37371	803	8114345	23	53.34	89.79340103	3.188834641	12.73157404	0.449667405	3.151359088
g37378	803	8114345	4	13.84	-175.6351825	4.912770245	8.089214601	-2.120704127	4.431469901
g37425	803	8114345	5	9.34	73.30083129	7.804062055	10.64434506	1.226974176	5.93030935
g37471	803	8114345	167	66.84	107.6477264	4.442773152	11.4013663	-2.737343464	3.533120099
g37478	803	8114345	9	95.84	79.38121372	4.963334784	13.51053626	-0.258439373	4.495531314
g37692	803	8114345	17	55.84	93.87821384	8.871048599	13.60551617	6.561317655	5.435375347
g37699	803	8114345	15	86.84	107.3902912	3.499084026	14.37970185	2.966698546	1.692249023
g37706	803	8114345	10	68.34	46.69800697	4.535318738	15.97911353	4.37633595	-0.716627523
g37747	803	8114345	8	71.84	67.17455737	3.794118412	13.99554174	3.187422967	-1.98733633
g37750	803	8114345	11	115.84	99.65011825	6.633740364	17.4682228	6.421976877	-0.496485397
g37767	803	8114345	16	34.34	-125.7146762	4.357755162	9.350690453	-2.885323828	3.435469266
g37772	803	8114345	17	74.84	-108.7314371	5.130601346	8.670748992	-4.838345168	1.515778083
g37777	803	8114345	18	41.34	-112.9160199	4.640275106	9.072119861	-3.25427948	2.739083179
g38073	869	8114349	15	2.84	-68.4884724	2.847142852	11.51340422	-0.012852838	-2.78893405
g38350	874	8114347	44	30.84	155.6818003	0.417921749	12.89370617	0.193938393	0.366477196
g38357	874	8114347	55	56.84	4.798987001	3.169773096	15.93617034	1.31048775	-2.879372647
g38423	874	8114347	34	37.84	22.21093075	6.454632854	16.23119042	4.162356693	-4.953996541
g38430	874	8114347	78	0.84	26.02257501	7.24568391	9.532787828	-1.228610158	-7.021705113
g38449	874	8114347	6	8.84	21.4828132	10.07544566	10.89373575	2.299666344	-8.829450365
g38454	874	8114347	5	-3.16	23.65303731	9.615805883	9.615698854	-2.413951391	-9.139278824
g38508	874	8114347	66	32.84	79.2598744	8.768514693	10.63058819	3.142356741	-7.935020769
g38576	874	8114347	248	2.84	15.38061853	6.468021635	9.582918687	-1.754374933	-6.212522506
g38596	874	8114347	22	2.84	-13.93430063	8.403652842	8.001343555	-6.630503859	-5.57702885
g38601	874	8114347	56	3.84	73.83755619	9.336789187	8.987354645	-1.325323011	-8.94878077
g38646	874	8114347	21	26.84	51.61488116	9.3253135	8.960607856	0.145729634	-8.897713179
g38660	874	8114347	258	35.84	68.76288591	4.144313239	9.039020092	-1.111195288	-3.967643678
g38745	874	8114347	64	25.84	22.06446113	3.089920039	13.58183174	1.015717136	-2.923047768
g38792	874	8114347	75	0.84	-25.81450394	5.197849855	9.187209956	-2.623521525	-4.330884924
g38886	874	8114347	8	2.84	22.48847995	8.198475559	10.17780687	-1.753216766	-7.388639652
g39016	874	8114347	96	1.84	-6.756592733	5.957747401	8.124808888	-5.036204079	-3.055039845
g39089	874	8114347	72	0.84	18.19657511	4.689188357	8.750145979	-2.983589071	-3.617561861
g39184	874	8114347	14	2.84	22.46537031	7.82788273	8.166747428	-2.015112562	-7.510163168
g39382	874	8114347	17	38.84	-14.53054051	3.468256464	8.735788129	-3.134746119	-1.537389514
g39428	874	8114347	203	1.84	34.18592966	4.561765141	8.99275563	-0.510044595	-4.446777832
g39526	874	8114347	146	50.84	-16.53778911	5.072841691	7.521463501	-4.798576696	1.201134283
g39694	874	8114347	40	44.84	39.1595401	5.150198298	16.5652301	4.40533665	2.65135355
g39848	874	8114347	7	-1.16	29.75686808	8.228286979	12.51799092	1.580898437	-7.960743422
g4160	521	8114318	763	36.84	66.01677697	6.068527099	13.35693774	1.266036877	5.864053232
g4175	521	8114318	123	24.84	-105.7402158	0.997491934	7.995905408	-0.072371852	-0.973476674
g4177	521	8114318	109	47.84	-66.89248453	1.130900315	13.62904258	-0.861105234	0.593512738
g4183	521	8114318	15	13.34	5.224874516	2.535105969	8.698212334	-2.049968713	-1.488975379
g4188	521	8114318	45	44.34	2.962235253	3.385825374	14.47600649	2.211580227	-2.564212847
g4216	521	8114318	175	-0.16	1.473499122	5.511081794	8.545044525	-5.086818291	-1.996188129
g4251	521	8114318	65	58.84	-102.3717111	4.482484408	8.637589789	-4.197931804	1.520387589
g4256	521	8114318	125	42.84	-114.4207735	5.32497711	10.49464911	-4.762706817	2.307310776
g436	519	8114315	70	43.34	68.51448543	6.315331067	15.48865159	2.884487782	-5.360754106
g4376	521	8114318	8	56.34	0.535538551	1.430213285	10.74265301	1.390331792	0.268205874
g485	519	8114315	100	1.84	66.12964989	8.546220854	11.59205326	3.934325162	-7.163166175
g5034	522	8114316	195	1.84	-17.98474659	7.239113042	7.932724398	-7.05518681	-0.039153897
g5050	522	8114316	55	14.84	23.56647446	9.763347867	13.430669	3.874983308	8.577393328
g5225	522	8114316	82	26.84	55.62668613	6.21379567	15.66860529	2.564425473	5.650213785
g5249	522	8114316	155	18.84	-144.891705	0.827907974	10.77271879	-0.789121503	-0.124091432
g5297	522	8114316	5	2.84	-17.868542	7.262555763	9.315854609	-7.200496592	-0.558161637
g5307	522	8114316	5	7.34	-30.17796788	4.007611931	9.040510685	-2.271973173	-3.279839744
g5324	522	8114316	4	21.84	-28.24792449	3.014508283	12.74332139	1.805819751	-2.413767846
g5479	522	8114316	53	28.84	114.7764586	7.288061838	15.66690141	7.062923765	-0.035739583
g5486	522	8114316	58	91.34	80.63557156	5.890577339	10.01637633	3.999376919	-3.410351972
g564	519	8114315	110	37.84	94.30916072	5.468922785	12.37366009	4.411043425	-3.171427402
g571	519	8114315	57	30.84	84.75277256	7.810560686	13.86698649	3.621368402	-6.819562853
g5766	522	8114316	129	11.84	84.33677216	0.667191098	7.449483626	0.120461226	0.611870736
g5917	522	8114316	77	53.84	53.05289361	5.250332874	16.88937424	4.098791497	3.205037854
g648	519	8114315	77	-3.66	37.99863209	7.633563904	9.580878464	-3.574308772	-6.682286164
g7058	522	8114316	2	64.34	3.200371498	1.5105408	11.7276808	-0.231552796	-0.791519213
g7208	522	8114316	6	27.34	23.96505075	4.694869217	10.09502657	-1.567139852	-4.419892183
g7581	522	8114316	6	53.84	159.3566352	4.615341057	7.121741289	-4.067298509	1.865507418
g7630	523	8114317	53	25.84	39.95038579	4.334168751	9.465989065	0.717874678	-4.263319098
g765	519	8114315	33	32.84	-109.1476974	4.650999999	10.62213328	-1.927289404	-4.126203429
g7893	523	8114317	64	43.34	44.11731424	6.649701221	17.52491704	3.95971474	5.29878038
g8025	523	8114317	44	69.84	87.62550931	8.170891125	15.40210849	4.857283854	-6.616261379
g8236	527	8114314	21	32.84	-94.66920459	5.793329636	8.979487794	-0.31908805	-4.879180187
g827	519	8114315	309	-0.16	-142.8694321	9.300723133	9.846759693	-6.7029968	-6.302377742
g941	519	8114315	128	43.34	31.83150616	0.9744574	9.771511355	0.679593521	0.66355051
g9530	527	8114314	9	15.84	65.9070778	1.342814627	11.95642272	1.168203826	0.557663861
g9545	527	8114314	4	22.84	-156.2589403	2.714727542	10.87695253	0.31981149	-2.685461944
g968	519	8114315	184	-6.16	-127.2411739	2.380563543	9.13528741	-0.733426431	-2.130352743
g9786	527	8114314	68	20.34	-22.03719624	6.238841646	7.297036	-4.586147702	-3.952378906
g99	519	8114315	165	2.84	-37.43345569	8.963178673	8.272290093	-5.039543793	-7.386209757
