## Supplementary material for "Optic flow helps explain gulls’ altitude control over seas": data set of gulls takeoffs - Flight modelling: flight_power.csv

	speed	power_mechanical	ChemicalPower	strokeplane	amplitude	frequency	flags.redFreqLo	flags.redFreqHi	flags.thrustHi	flags.speedLo	kD.ind	kD.pro0	kD.pro2	kP.ind	kP.pro0	kP.pro2	CDpro0	ReynoldsNumber	Dnf.ind	Dnf.pro0	Dnf.pro2	Dnf.par	L
1	6	7.001529627	36.84674112	43.60735934	34.233635	3.259055344	FALSE	FALSE	FALSE	FALSE	1.077274677	1.29207643	1.010326462	1.428363042	1.400913684	1.276540676	0.011650965	52124.21334	0.389189062	0.045686955	0.405481695	0.029400974	7.280147276
2	6.1	6.896046255	36.34225542	42.95044801	33.8839418	3.259055344	FALSE	FALSE	FALSE	FALSE	1.08275794	1.270055159	1.01725328	1.422510624	1.37394827	1.274904549	0.01155507	52992.95023	0.376533358	0.046833875	0.392296185	0.030389173	7.280147276
3	6.2	6.795617183	35.86194247	42.2974847	33.54483846	3.259055344	FALSE	FALSE	FALSE	FALSE	1.087899024	1.249915635	1.023786529	1.416827103	1.349142327	1.273268835	0.011461505	53861.68712	0.364485074	0.047990234	0.379743523	0.031393706	7.280147276
4	6.3	6.700074554	35.40499946	41.64612079	33.21601122	3.259055344	FALSE	FALSE	FALSE	FALSE	1.092732592	1.231458037	1.029962746	1.411317622	1.326281058	1.271646883	0.011370177	54730.42401	0.353005952	0.049155957	0.367783851	0.032414574	7.280147276
5	6.4	6.609255512	34.97064752	40.99362841	32.89706307	3.259055344	FALSE	FALSE	FALSE	FALSE	1.097291853	1.21450443	1.035817035	1.40598612	1.305172077	1.270050857	0.011280998	55599.1609	0.342060699	0.05033097	0.356380396	0.033451775	7.280147276
6	6.5	6.523002028	34.55813086	40.38977019	32.59556639	3.259055344	FALSE	FALSE	FALSE	FALSE	1.101445534	1.199279921	1.041195114	1.400838802	1.286008096	1.268434036	0.011193885	56467.89779	0.331616716	0.051515198	0.345499196	0.03450531	7.280147276
7	6.6	6.441161842	34.16672127	39.76605361	32.30096351	3.259055344	FALSE	FALSE	FALSE	FALSE	1.105432471	1.185119892	1.046371075	1.395872225	1.268137083	1.266880997	0.011108759	57336.63467	0.321643853	0.052708571	0.335108839	0.035575178	7.280147276
8	6.7	6.363588087	33.79571636	39.15563341	32.01823202	3.259055344	FALSE	FALSE	FALSE	FALSE	1.109170102	1.172154666	1.051247502	1.39108962	1.251664405	1.265361521	0.011025546	58205.37156	0.312114196	0.053911019	0.325180241	0.036661381	7.280147276
9	6.8	6.290139521	33.44444061	38.54306246	31.74495396	3.259055344	FALSE	FALSE	FALSE	FALSE	1.112723293	1.160179055	1.055897092	1.386490466	1.23637733	1.263897253	0.010944175	59074.10845	0.303001865	0.055122474	0.315686441	0.037763917	7.280147276
10	6.9	6.220680417	33.1122449	37.96653829	31.48664068	3.259055344	FALSE	FALSE	FALSE	FALSE	1.116002473	1.149312439	1.060216881	1.382075244	1.222374138	1.262455792	0.01086458	59942.84534	0.294282845	0.056342871	0.306602416	0.038882788	7.280147276
11	7	6.1550809	32.79850808	37.39421504	31.23840969	3.259055344	FALSE	FALSE	FALSE	FALSE	1.119116482	1.13927667	1.064329972	1.377841843	1.209374662	1.261073595	0.010786697	60811.58223	0.285934821	0.057572143	0.297904919	0.040017992	7.280147276
12	7.1	6.093216456	32.50263465	36.82732786	31.00030151	3.259055344	FALSE	FALSE	FALSE	FALSE	1.122076895	1.130004652	1.068248609	1.373788912	1.197301107	1.259752954	0.010710465	61680.31912	0.277937041	0.058810227	0.289572327	0.04116953	7.280147276
13	7.2	6.034968083	32.22405547	36.26690049	30.77231078	3.259055344	FALSE	FALSE	FALSE	FALSE	1.124895098	1.121433785	1.071985017	1.369914698	1.186080949	1.258495991	0.010635827	62549.05601	0.270270182	0.060057062	0.281584511	0.042337402	7.280147276
14	7.3	5.980222128	31.96222699	35.71377775	30.55439405	3.259055344	FALSE	FALSE	FALSE	FALSE	1.127582169	1.113506008	1.075551245	1.366217115	1.175646902	1.25730464	0.010562727	63417.7929	0.262916237	0.061312585	0.273922706	0.043521608	7.280147276
15	7.4	5.928870146	31.71663056	35.18312649	30.34848913	3.259055344	FALSE	FALSE	FALSE	FALSE	1.130113318	1.106222251	1.078919587	1.36269347	1.16598921	1.256168664	0.010491115	64286.52979	0.255858405	0.062576737	0.266569412	0.044722148	7.280147276
16	7.5	5.88080865	31.48677123	34.65740091	30.1519401	3.259055344	FALSE	FALSE	FALSE	FALSE	1.132544547	1.099458897	1.082152522	1.359341435	1.156979192	1.255105122	0.010420939	65155.26668	0.249081	0.06384946	0.259508285	0.045939022	7.280147276
17	7.6	5.835939073	31.2721776	34.10912604	29.96083946	3.259055344	FALSE	FALSE	FALSE	FALSE	1.134950534	1.093081551	1.08533251	1.356159425	1.14847809	1.254137036	0.010352154	66024.00357	0.24256936	0.065130697	0.252724048	0.047172229	7.280147276
18	7.7	5.794167485	31.07240044	33.60042879	29.78350612	3.259055344	FALSE	FALSE	FALSE	FALSE	1.137193905	1.087260306	1.088307757	1.353142467	1.140641265	1.253216358	0.010284712	66892.74045	0.23630977	0.06642039	0.246202412	0.04842177	7.280147276
19	7.8	5.755404559	30.88701253	33.09916777	29.6153382	3.259055344	FALSE	FALSE	FALSE	FALSE	1.139360835	1.081844719	1.091173878	1.350288696	1.133315863	1.252370058	0.010218572	67761.47734	0.230289386	0.067718486	0.239929997	0.049687646	7.280147276
20	7.9	5.719565224	30.71560702	32.63906876	29.46060654	3.259055344	FALSE	FALSE	FALSE	FALSE	1.141385185	1.076893878	1.093858854	1.347593295	1.126551794	1.251574281	0.010153691	68630.21423	0.224496174	0.06902493	0.233894264	0.050969855	7.280147276
21	8	5.68656861	30.55779712	32.15377535	29.31032946	3.259055344	FALSE	FALSE	FALSE	FALSE	1.143422917	1.072189261	1.096533819	1.345056794	1.120130875	1.250878819	0.010090031	69498.95112	0.218918848	0.070339668	0.228083454	0.052268398	7.280147276
22	8.1	5.65633782	30.41321508	31.67656148	29.16876391	3.259055344	FALSE	FALSE	FALSE	FALSE	1.145406367	1.067799959	1.099124886	1.342674541	1.114113527	1.25025927	0.010027554	70367.68801	0.213546811	0.07166265	0.222486527	0.053583275	7.280147276
23	8.2	5.628799758	30.28151131	31.20850355	29.03587011	3.259055344	FALSE	FALSE	FALSE	FALSE	1.147340094	1.063702902	1.101637443	1.340443471	1.108471526	1.249715267	0.009966223	71236.4249	0.208370111	0.072993824	0.217093115	0.054914486	7.280147276
24	8.3	5.603884953	30.16235354	30.74882396	28.91137016	3.259055344	FALSE	FALSE	FALSE	FALSE	1.149232135	1.059872715	1.104080673	1.338360653	1.103174797	1.249247622	0.009906003	72105.16179	0.203379391	0.074333139	0.211893468	0.05626203	7.280147276
25	8.4	5.581527412	30.05542618	30.31264487	28.79698869	3.259055344	FALSE	FALSE	FALSE	FALSE	1.151057733	1.056319445	1.1064284	1.336421931	1.098228129	1.248846474	0.009846862	72973.89868	0.198565848	0.075680547	0.206878416	0.057625909	7.280147276
26	8.5	5.561664396	29.96042914	29.87327887	28.68918263	3.259055344	FALSE	FALSE	FALSE	FALSE	1.152877037	1.052966398	1.10874605	1.334626439	1.093552152	1.248529736	0.009788768	73842.63557	0.193921194	0.077036	0.202039322	0.059006121	7.280147276
27	8.6	5.54423638	29.87707776	29.42167905	28.58671227	3.259055344	FALSE	FALSE	FALSE	FALSE	1.154711831	1.0497828	1.111057272	1.332972283	1.089112359	1.248302737	0.00973169	74711.37246	0.189437618	0.078399449	0.197368051	0.060402667	7.280147276
28	8.7	5.529186802	29.80510152	28.99580864	28.49411638	3.259055344	FALSE	FALSE	FALSE	FALSE	1.156491497	1.046825531	1.113286782	1.331453382	1.084960241	1.248140861	0.009675599	75580.10934	0.185107759	0.079770849	0.19285693	0.061815547	7.280147276
29	8.8	5.516461929	29.74424343	28.61137177	28.41307425	3.259055344	FALSE	FALSE	FALSE	FALSE	1.158191831	1.044101441	1.115409619	1.330065241	1.081098922	1.248034763	0.009620467	76448.84623	0.180924667	0.081150153	0.188498722	0.063244761	7.280147276
30	8.9	5.506010774	29.69425965	28.2016509	28.33532589	3.259055344	FALSE	FALSE	FALSE	FALSE	1.159945324	1.041481916	1.117567695	1.328811516	1.077398899	1.248025779	0.009566267	77317.58312	0.176881786	0.082537317	0.184286593	0.064690309	7.280147276
31	9	5.497784933	29.65491867	27.7999102	28.26477817	3.259055344	FALSE	FALSE	FALSE	FALSE	1.161691248	1.039013571	1.119696612	1.327686505	1.073902507	1.248092734	0.009512973	78186.32001	0.172972917	0.083932295	0.180214087	0.066152191	7.280147276
32	9.1	5.491738439	29.62600065	27.40606321	28.20127192	3.259055344	FALSE	FALSE	FALSE	FALSE	1.163433268	1.03668497	1.12180077	1.326687667	1.070595466	1.248235363	0.009460559	79055.0569	0.169192202	0.085335045	0.1762751	0.067630407	7.280147276
33	9.2	5.487827655	29.6072969	27.02000901	28.14465016	3.259055344	FALSE	FALSE	FALSE	FALSE	1.165174821	1.034485608	1.123884319	1.325812538	1.067464601	1.24845338	0.009409003	79923.79379	0.1655341	0.086745524	0.172463859	0.069124956	7.280147276
34	9.3	5.486011159	29.59860931	26.64163438	28.09475833	3.259055344	FALSE	FALSE	FALSE	FALSE	1.166919135	1.032405827	1.12595117	1.325058724	1.06449775	1.248746477	0.00935828	80792.53068	0.161993366	0.08816369	0.168774899	0.07063584	7.280147276
35	9.4	5.486249631	29.59974983	26.27081577	28.05144456	3.259055344	FALSE	FALSE	FALSE	FALSE	1.168669239	1.030436747	1.128005007	1.324423906	1.06168368	1.249114333	0.009308369	81661.26757	0.158565032	0.089589501	0.165203045	0.072163057	7.280147276
36	9.5	5.488505754	29.61053998	25.90742105	28.01455981	3.259055344	FALSE	FALSE	FALSE	FALSE	1.170427975	1.028570196	1.130049303	1.32390584	1.059012012	1.249556612	0.009259248	82530.00446	0.155244391	0.091022916	0.161743391	0.073706608	7.280147276
37	9.6	5.492744107	29.63081037	25.55131108	27.98395804	3.259055344	FALSE	FALSE	FALSE	FALSE	1.172198011	1.026798649	1.13208733	1.323502354	1.056473144	1.25007297	0.009210896	83398.74135	0.152026977	0.092463895	0.158391287	0.075266493	7.280147276
38	9.7	5.498931075	29.66040022	25.18391484	27.95742455	3.259055344	FALSE	FALSE	FALSE	FALSE	1.174013825	1.025094419	1.134155518	1.323213738	1.054037564	1.250673255	0.009163294	84267.47823	0.148908558	0.093912399	0.155142321	0.076842712	7.280147276
39	9.8	5.507034749	29.69915692	24.84090115	27.93886204	3.259055344	FALSE	FALSE	FALSE	FALSE	1.175815342	1.02349232	1.136191588	1.323033389	1.051737976	1.251337189	0.009116423	85136.21512	0.145885113	0.09536839	0.151992306	0.078435265	7.280147276
40	9.9	5.517024867	29.74693574	24.50253119	27.92592081	3.259055344	FALSE	FALSE	FALSE	FALSE	1.177638961	1.021963759	1.138233997	1.322961846	1.049544223	1.252075331	0.009070264	86004.95201	0.142952824	0.096831827	0.148937262	0.080044151	7.280147276
41	10	5.528872702	29.8035993	24.16967519	27.91858507	3.259055344	FALSE	FALSE	FALSE	FALSE	1.179484941	1.020504571	1.140283423	1.322997103	1.047450512	1.252886744	0.009024798	86873.6889	0.140108062	0.098302675	0.14597341	0.081669372	7.280147276
42	10.1	5.542551002	29.86901726	23.84227205	27.91673721	3.259055344	FALSE	FALSE	FALSE	FALSE	1.181355037	1.01910993	1.142342091	1.323137339	1.045450486	1.253771009	0.00898001	87742.42579	0.13734738	0.099780895	0.143097157	0.083310926	7.280147276
43	10.2	5.558033912	29.94306596	23.52025276	27.92026157	3.259055344	FALSE	FALSE	FALSE	FALSE	1.183250911	1.017775355	1.144412118	1.323380799	1.043538229	1.254727722	0.008935882	88611.16268	0.134667496	0.101266452	0.140305085	0.084968814	7.280147276
44	10.3	5.575296906	30.02562811	23.20354146	27.9290445	3.259055344	FALSE	FALSE	FALSE	FALSE	1.185174134	1.016496684	1.14649551	1.323725794	1.041708229	1.255756487	0.008892398	89479.89957	0.132065287	0.102759308	0.137593939	0.086643036	7.280147276
45	10.4	5.594316724	30.11659245	22.89205646	27.94297444	3.259055344	FALSE	FALSE	FALSE	FALSE	1.187126193	1.015270052	1.148594173	1.324170698	1.039955352	1.256856919	0.008849543	90348.63646	0.12953778	0.10425943	0.134960623	0.088333592	7.280147276
46	10.5	5.615071305	30.21585349	22.5857111	27.96194191	3.259055344	FALSE	FALSE	FALSE	FALSE	1.189108493	1.014091866	1.150709919	1.324713945	1.038274808	1.258028647	0.008807301	91217.37335	0.127082143	0.10576678	0.132402186	0.090040482	7.280147276
47	10.6	5.637539733	30.32331119	22.28441449	27.98583953	3.259055344	FALSE	FALSE	FALSE	FALSE	1.191122369	1.012958781	1.152844468	1.325354029	1.03666213	1.259271311	0.008765659	92086.11024	0.124695677	0.107281326	0.129915815	0.091763706	7.280147276
48	10.7	5.661702175	30.43887069	22.02140593	28.01808247	3.259055344	FALSE	FALSE	FALSE	FALSE	1.193114672	1.011893777	1.1549439	1.32608402	1.035139525	1.260567314	0.008724602	92954.84712	0.122375808	0.108803033	0.12749883	0.093503264	7.280147276
49	10.8	5.687539814	30.56244201	21.7219756	28.05067327	3.259055344	FALSE	FALSE	FALSE	FALSE	1.195208534	1.010834931	1.157134364	1.32691469	1.033643459	1.261954977	0.008684116	93823.58401	0.120120081	0.110331867	0.125148671	0.095259155	7.280147276
50	10.9	5.715034887	30.69394019	21.43666393	28.0888727	3.259055344	FALSE	FALSE	FALSE	FALSE	1.197322288	1.009819774	1.159332709	1.327836477	1.032210936	1.263407732	0.008644189	94692.3209	0.117926153	0.111867796	0.122862899	0.09703138	7.280147276
51	11	5.744170498	30.83328441	21.15584601	28.1315761	3.259055344	FALSE	FALSE	FALSE	FALSE	1.199472546	1.00883835	1.161556207	1.328849652	1.030831032	1.264930192	0.008604808	95561.05779	0.115791787	0.113410787	0.120639182	0.09881994	7.280147276
52	11.1	5.774930666	30.98039826	20.87942715	28.17868772	3.259055344	FALSE	FALSE	FALSE	FALSE	1.201660312	1.007888331	1.16380618	1.329952982	1.029500587	1.266522056	0.008565959	96429.79468	0.113714847	0.114960807	0.118475294	0.100624833	7.280147276
53	11.2	5.807300261	31.13520936	20.60731129	28.23011378	3.259055344	FALSE	FALSE	FALSE	FALSE	1.203886542	1.006967544	1.16608389	1.331145281	1.028216643	1.268183034	0.008527633	97298.53157	0.11169329	0.116517825	0.116369109	0.10244606	7.280147276
54	11.3	5.841264959	31.29764923	20.33940123	28.28576239	3.259055344	FALSE	FALSE	FALSE	FALSE	1.206152146	1.006073955	1.168390538	1.33242541	1.026976428	1.269912853	0.008489816	98167.26846	0.109725164	0.11808181	0.114318592	0.104283621	7.280147276
55	11.4	5.876811211	31.46765304	20.07559897	28.34554356	3.259055344	FALSE	FALSE	FALSE	FALSE	1.208457989	1.005205667	1.170727274	1.333792277	1.025777345	1.271711251	0.008452498	99036.00535	0.107808605	0.11965273	0.112321799	0.106137515	7.280147276
56	11.5	5.913926201	31.64515951	19.81580589	28.40936912	3.259055344	FALSE	FALSE	FALSE	FALSE	1.210804897	1.004360902	1.173095193	1.335244835	1.024616963	1.27357798	0.008415668	99904.74224	0.105941824	0.121230556	0.11037687	0.108007744	7.280147276
57	11.6	5.952597812	31.8301107	19.559923	28.4771527	3.259055344	FALSE	FALSE	FALSE	FALSE	1.213193659	1.003537996	1.175495346	1.336782078	1.023492996	1.275512805	0.008379315	100773.4791	0.104123114	0.122815256	0.108482023	0.109894307	7.280147276
58	11.7	5.992814599	32.02245185	19.30354009	28.54837466	3.259055344	FALSE	FALSE	FALSE	FALSE	1.215631919	1.002732866	1.17793564	1.338403919	1.022400706	1.277517693	0.008343429	101642.216	0.102350838	0.124406803	0.106635554	0.111797203	7.280147276
59	11.8	6.034565749	32.22213127	19.06496694	28.62480764	3.259055344	FALSE	FALSE	FALSE	FALSE	1.21809097	1.001954747	1.180387577	1.340105668	1.021349096	1.279583086	0.008308	102510.9529	0.100623429	0.126005165	0.10483583	0.113716433	7.280147276
60	11.9	6.077841059	32.42910014	18.82274683	28.70421549	3.259055344	FALSE	FALSE	FALSE	FALSE	1.220605639	1.001189778	1.182886271	1.341890782	1.020323419	1.28171963	0.008273019	103379.6898	0.098939385	0.127610314	0.103081287	0.115651997	7.280147276
61	12	6.122630898	32.64331241	18.57231332	28.78608066	3.259055344	FALSE	FALSE	FALSE	FALSE	1.22318373	1.000434557	1.185439657	1.343759472	1.019319684	1.283929421	0.008238476	104248.4267	0.097297266	0.129222222	0.101370424	0.117603895	7.280147276
62	12.1	6.168926217	32.86472481	18.32611124	28.87158517	3.259055344	FALSE	FALSE	FALSE	FALSE	1.225805846	0.999694981	1.188028562	1.345708323	1.018343554	1.286205925	0.008204362	105117.1636	0.095695692	0.13084086	0.099701803	0.119572127	7.280147276
63	12.2	6.21671845	33.09329636	18.11733595	28.96395183	3.259055344	FALSE	FALSE	FALSE	FALSE	1.228419269	0.998987122	1.190600894	1.347729025	1.017411343	1.288531971	0.008170668	105985.9005	0.094133339	0.132466201	0.098074046	0.121556693	7.280147276
64	12.3	6.265999551	33.32898858	17.8791845	29.05648057	3.259055344	FALSE	FALSE	FALSE	FALSE	1.231131372	0.998274914	1.193263515	1.349835711	1.016485242	1.290941446	0.008137387	106854.6373	0.092608938	0.134098217	0.096485829	0.123557592	7.280147276
65	12.4	6.316761985	33.57176544	17.64485713	29.15240941	3.259055344	FALSE	FALSE	FALSE	FALSE	1.233889448	0.997574975	1.195964221	1.352020318	1.015582141	1.293417244	0.008104508	107723.3742	0.091121269	0.13573688	0.094935881	0.125574826	7.280147276
66	12.5	6.368998652	33.82159297	17.41658345	29.25189376	3.259055344	FALSE	FALSE	FALSE	FALSE	1.236690299	0.996887454	1.198700055	1.354281595	1.014701875	1.295958044	0.008072025	108592.1111	0.08966916	0.137382165	0.093422983	0.127608393	7.280147276
67	12.6	6.422702888	34.07843932	17.19436211	29.3548692	3.259055344	FALSE	FALSE	FALSE	FALSE	1.239534277	0.996211402	1.201471575	1.356618819	1.01384316	1.298563668	0.008039929	109460.848	0.088251488	0.139034043	0.091945963	0.129658294	7.280147276
68	12.7	6.477868455	34.34227464	16.97496816	29.46095794	3.259055344	FALSE	FALSE	FALSE	FALSE	1.242426917	0.995544425	1.20428443	1.359032105	1.01300321	1.30123562	0.008008214	110329.5849	0.086867172	0.14069249	0.090503695	0.13172453	7.280147276
69	12.8	6.534489518	34.61307103	16.75830485	29.57009155	3.259055344	FALSE	FALSE	FALSE	FALSE	1.245368717	0.994885726	1.207139282	1.361520858	1.012180924	1.303973808	0.00797687	111198.3218	0.085515175	0.14235748	0.089095099	0.133807099	7.280147276
70	12.9	6.592560622	34.8908024	16.54427561	29.68220285	3.259055344	FALSE	FALSE	FALSE	FALSE	1.24836016	0.994234554	1.210036771	1.364084513	1.011375262	1.306778153	0.007945892	112067.0587	0.084194497	0.144028985	0.087719134	0.135906001	7.280147276
71	13	6.652076682	35.17544442	16.33278403	29.79722577	3.259055344	FALSE	FALSE	FALSE	FALSE	1.251401717	0.993590196	1.21297752	1.366722528	1.010585242	1.309648584	0.007915272	112935.7956	0.082904179	0.145706982	0.086374799	0.138021238	7.280147276
72	13.1	6.713032963	35.46697446	16.12373381	29.91509539	3.259055344	FALSE	FALSE	FALSE	FALSE	1.254493846	0.99295198	1.215962134	1.369434387	1.009809933	1.312585042	0.007885003	113804.5325	0.081643297	0.147391446	0.085061133	0.140152809	7.280147276
73	13.2	6.775425066	35.76537148	15.91702862	30.03574782	3.259055344	FALSE	FALSE	FALSE	FALSE	1.257636998	0.992319267	1.218991201	1.372219602	1.009048459	1.315587478	0.007855079	114673.2693	0.080410963	0.149082351	0.08377721	0.142300713	7.280147276
74	13.3	6.839248913	36.07061596	15.71257204	30.15912025	3.259055344	FALSE	FALSE	FALSE	FALSE	1.26083161	0.991691453	1.222065296	1.375077704	1.008299988	1.318655854	0.007825493	115542.0062	0.079206322	0.150779673	0.082522138	0.144464952	7.280147276
75	13.4	6.904500734	36.38268989	15.51496002	30.28560107	3.259055344	FALSE	FALSE	FALSE	FALSE	1.264070354	0.991069887	1.225177444	1.37800688	1.007565776	1.321787622	0.007796238	116410.7431	0.078028549	0.152483388	0.08129506	0.146645524	7.280147276
76	13.5	6.971177059	36.70157666	15.3208447	30.41481518	3.259055344	FALSE	FALSE	FALSE	FALSE	1.267358959	0.990452619	1.228333375	1.381007593	1.006843596	1.324984475	0.00776731	117279.48	0.076876852	0.154193472	0.08009515	0.14884243	7.280147276
77	13.6	7.039274691	37.02726099	15.12684024	30.54638757	3.259055344	FALSE	FALSE	FALSE	FALSE	1.270703292	0.989837805	1.231538909	1.384080411	1.006131327	1.328248171	0.007738701	118148.2169	0.075750466	0.155909902	0.07892161	0.15105567	7.280147276
78	13.7	7.108790693	37.35972883	14.90196207	30.67731662	3.259055344	FALSE	FALSE	FALSE	FALSE	1.274155569	0.98921293	1.234844567	1.387234622	1.005415438	1.331595617	0.007710406	119016.9538	0.074648656	0.157632654	0.077773675	0.153285244	7.280147276
79	13.8	7.1797224	37.69896742	14.71944505	30.81453786	3.259055344	FALSE	FALSE	FALSE	FALSE	1.277593477	0.988606311	1.238132325	1.390447157	1.004726056	1.334986805	0.007682419	119885.6907	0.073570711	0.159361704	0.076650604	0.155531151	7.280147276
80	13.9	7.252067416	38.04496533	14.5250365	30.95283065	3.259055344	FALSE	FALSE	FALSE	FALSE	1.281108101	0.987996268	1.241490262	1.393734504	1.004039883	1.338451335	0.007654734	120754.4276	0.072515948	0.161097031	0.075551685	0.157793393	7.280147276
81	14	7.325823551	38.39771206	14.33216451	31.09342724	3.259055344	FALSE	FALSE	FALSE	FALSE	1.284677167	0.987387657	1.244896991	1.397092116	1.003361996	1.341981834	0.007627347	121623.1645	0.071483705	0.162838611	0.07447623	0.160071968	7.280147276
82	14.1	7.400988849	38.75719827	14.14072775	31.23627162	3.259055344	FALSE	FALSE	FALSE	FALSE	1.288301081	0.986780071	1.248353013	1.400519698	1.002691849	1.345578341	0.007600251	122491.9014	0.070473348	0.164586422	0.073423575	0.162366878	7.280147276
83	14.2	7.477561578	39.12341566	13.95062319	31.38130845	3.259055344	FALSE	FALSE	FALSE	FALSE	1.29198025	0.98617312	1.251858825	1.404016972	1.002028923	1.349240906	0.007573443	123360.6382	0.06948426	0.166340442	0.072393082	0.164678121	7.280147276
84	14.3	7.55554021	39.49635695	13.76174584	31.52848299	3.259055344	FALSE	FALSE	FALSE	FALSE	1.295715082	0.98556643	1.255414919	1.407583682	1.001372723	1.352969589	0.007546915	124229.3751	0.06851585	0.16810065	0.071384131	0.167005698	7.280147276
85	14.4	7.63492342	39.87601578	13.57398852	31.67774104	3.259055344	FALSE	FALSE	FALSE	FALSE	1.299505991	0.984959643	1.259021787	1.411219588	1.000722777	1.35676446	0.007520665	125098.112	0.067567546	0.169867022	0.070396128	0.169349609	7.280147276
86	14.5	7.715710073	40.26238673	13.39034733	31.8293199	3.259055344	FALSE	FALSE	FALSE	FALSE	1.303347953	0.984353506	1.262674751	1.414923305	1.000079822	1.360623786	0.007494687	125966.8489	0.066638793	0.171639539	0.069428495	0.171709854	7.280147276
87	14.6	7.797899223	40.65546527	13.2096691	31.98306731	3.259055344	FALSE	FALSE	FALSE	FALSE	1.307243121	0.983747292	1.266375975	1.418694948	0.999443001	1.364548222	0.007468976	126835.5858	0.065729059	0.173418178	0.068480677	0.174086433	7.280147276
88	14.7	7.881490099	41.05524772	13.03009312	32.13876654	3.259055344	FALSE	FALSE	FALSE	FALSE	1.311194945	0.983140059	1.270128835	1.422534963	0.99881123	1.368538868	0.007443528	127704.3227	0.064837828	0.175202919	0.067552136	0.176479345	7.280147276
89	14.8	7.966482092	41.46173117	12.81816246	32.29326226	3.259055344	FALSE	FALSE	FALSE	FALSE	1.315263373	0.982520143	1.273990047	1.426456644	0.998171713	1.372615838	0.007418339	128573.0596	0.063964601	0.176993741	0.066642353	0.178888592	7.280147276
90	14.9	8.052874742	41.87491341	12.64041797	32.45271297	3.259055344	FALSE	FALSE	FALSE	FALSE	1.319330193	0.981910069	1.27784792	1.43043321	0.997548973	1.376739424	0.007393403	129441.7965	0.063108897	0.178790623	0.065750827	0.181314172	7.280147276
91	15	8.140667787	42.29479319	12.4633966	32.613958	3.259055344	FALSE	FALSE	FALSE	FALSE	1.323454986	0.981298076	1.281758924	1.434477687	0.996930143	1.380929575	0.007368717	130310.5334	0.06227025	0.180593545	0.064877071	0.183756086	7.280147276
92	15.1	8.229861089	42.72136985	12.28696507	32.77694557	3.259055344	FALSE	FALSE	FALSE	FALSE	1.327638206	0.980683887	1.285723562	1.438589953	0.996314874	1.385186427	0.007344277	131179.2702	0.061448209	0.182402487	0.064020618	0.186214334	7.280147276
93	15.2	8.320454655	43.15464342	12.11098578	32.94162421	3.259055344	FALSE	FALSE	FALSE	FALSE	1.331880318	0.980067233	1.289742345	1.442769908	0.995702835	1.38951013	0.007320078	132048.0071	0.06064234	0.184217429	0.063181012	0.188688916	7.280147276
94	15.3	8.412448616	43.59461454	11.90198278	33.10487601	3.259055344	FALSE	FALSE	FALSE	FALSE	1.336243497	0.979436964	1.293873447	1.447032744	0.995081706	1.39392196	0.007296117	132916.744	0.05985222	0.186038351	0.062357815	0.191179832	7.280147276
95	15.4	8.50584324	44.04128449	11.72647513	33.27278994	3.259055344	FALSE	FALSE	FALSE	FALSE	1.340605309	0.978814677	1.298002398	1.451348219	0.994475236	1.398380091	0.00727239	133785.4809	0.059077442	0.187865234	0.061550603	0.193687082	7.280147276
96	15.5	8.600638947	44.49465526	11.54867807	33.4420315	3.259055344	FALSE	FALSE	FALSE	FALSE	1.345031837	0.978188412	1.302191113	1.455732319	0.993870238	1.402907093	0.007248892	134654.2178	0.058317612	0.189698057	0.060758964	0.196210665	7.280147276
97	15.6	8.696836252	44.95472932	11.36469884	33.61221067	3.259055344	FALSE	FALSE	FALSE	FALSE	1.349530789	0.977556743	1.30644678	1.460186959	0.993265109	1.407505671	0.007225621	135522.9547	0.057572347	0.191536803	0.059982499	0.198750583	7.280147276
98	15.7	8.794435789	45.42150972	11.18006405	33.78379945	3.259055344	FALSE	FALSE	FALSE	FALSE	1.354092129	0.976921276	1.310760087	1.464709483	0.992661601	1.412172405	0.007202573	136391.6916	0.056841277	0.193381451	0.059220824	0.201306834	7.280147276
99	15.8	8.893438305	45.89500001	10.99458691	33.9567464	3.259055344	FALSE	FALSE	FALSE	FALSE	1.358716487	0.97628177	1.31513166	1.469299951	0.992059434	1.416907552	0.007179744	137260.4285	0.056124044	0.195231983	0.058473566	0.203879419	7.280147276
100	15.9	8.993844652	46.37520428	10.80806899	34.1309998	3.259055344	FALSE	FALSE	FALSE	FALSE	1.363404532	0.975637985	1.319562155	1.47395845	0.991458329	1.421711388	0.007157131	138129.1654	0.055420301	0.197088381	0.057740362	0.206468339	7.280147276
101	16	9.095655786	46.86212709	10.62029888	34.30650752	3.259055344	FALSE	FALSE	FALSE	FALSE	1.368156974	0.974989682	1.324052259	1.4786851	0.990858014	1.426584216	0.00713473	138997.9022	0.054729712	0.198950626	0.057020863	0.209073591	7.280147276
102	16.1	9.198872755	47.35577347	10.43105069	34.48321697	3.259055344	FALSE	FALSE	FALSE	FALSE	1.372974568	0.974336623	1.328602692	1.483480055	0.990258216	1.431526359	0.007112537	139866.6391	0.054051951	0.200818699	0.056314729	0.211695178	7.280147276
103	16.2	9.303496703	47.85614887	10.24008231	34.66107496	3.259055344	FALSE	FALSE	FALSE	FALSE	1.377858122	0.973678568	1.333214216	1.488343507	0.989658666	1.436538171	0.007090551	140735.376	0.053386703	0.202692583	0.055621632	0.214333099	7.280147276
104	16.3	9.409528859	48.36325918	10.04713349	34.84002759	3.259055344	FALSE	FALSE	FALSE	FALSE	1.382808502	0.973015275	1.337887636	1.493275691	0.989059094	1.441620037	0.007068768	141604.1129	0.05273366	0.20457226	0.054941251	0.216987354	7.280147276
105	16.4	9.516970537	48.87711069	9.851923614	35.0200201	3.259055344	FALSE	FALSE	FALSE	FALSE	1.387826643	0.972346497	1.34262381	1.498276889	0.988459225	1.446772375	0.007047184	142472.8498	0.052092528	0.206457711	0.054273279	0.219657942	7.280147276
106	16.5	9.62582313	49.39771005	9.654149198	35.20099675	3.259055344	FALSE	FALSE	FALSE	FALSE	1.392913552	0.971671982	1.347423652	1.503347433	0.987858784	1.451995644	0.007025796	143341.5867	0.051463017	0.208348919	0.053617414	0.222344864	7.280147276
107	16.6	9.736088107	49.92506428	9.453480997	35.38290064	3.259055344	FALSE	FALSE	FALSE	FALSE	1.398070323	0.970991473	1.352288144	1.508487716	0.987257487	1.457290343	0.007004602	144210.3236	0.050844848	0.210245867	0.052973367	0.225048121	7.280147276
108	16.7	9.847767005	50.45918075	9.249560697	35.56567354	3.259055344	FALSE	FALSE	FALSE	FALSE	1.40329815	0.970304703	1.357218343	1.513698196	0.986655045	1.462657025	0.006983599	145079.0605	0.050237751	0.212148538	0.052340855	0.227767711	7.280147276
109	16.8	9.96086143	51.00006713	9.041997105	35.74925568	3.259055344	FALSE	FALSE	FALSE	FALSE	1.408598335	0.969611392	1.36221539	1.518979406	0.986051155	1.468096295	0.006962783	145947.7974	0.049641462	0.214056913	0.051719604	0.230503635	7.280147276
110	16.9	10.07537304	51.54773137	8.797028277	35.93069029	3.259055344	FALSE	FALSE	FALSE	FALSE	1.414043794	0.968900792	1.367344485	1.524356231	0.985433683	1.473635469	0.006942153	146816.5342	0.049055727	0.215970977	0.051109349	0.233255892	7.280147276
111	17	10.19130358	52.10218175	8.580850264	36.11572022	3.259055344	FALSE	FALSE	FALSE	FALSE	1.419493935	0.968193477	1.372479561	1.529781667	0.984825882	1.479222494	0.006921704	147685.2711	0.048480298	0.217890712	0.050509831	0.236024484	7.280147276
112	17.1	10.30865481	52.66342677	8.359610362	36.3013695	3.259055344	FALSE	FALSE	FALSE	FALSE	1.425021221	0.967478685	1.377685579	1.535280051	0.984215621	1.484884378	0.006901436	148554.008	0.047914935	0.219816101	0.0499208	0.23880941	7.280147276
113	17.2	10.42742857	53.23147518	8.132734005	36.48756981	3.259055344	FALSE	FALSE	FALSE	FALSE	1.430627596	0.966756065	1.38296417	1.540852353	0.983602523	1.490622053	0.006881344	149422.7449	0.047359405	0.221747129	0.049342013	0.241610669	7.280147276
114	17.3	10.54762672	53.80633591	7.899583122	36.67424986	3.259055344	FALSE	FALSE	FALSE	FALSE	1.43631523	0.966025234	1.388317142	1.5464997	0.982986174	1.496436564	0.006861427	150291.4818	0.046813479	0.223683779	0.048773233	0.244428262	7.280147276
115	17.4	10.66925118	54.3880181	7.659446472	36.86133504	3.259055344	FALSE	FALSE	FALSE	FALSE	1.44208656	0.965285779	1.3937465	1.552223406	0.982366127	1.502329092	0.006841682	151160.2187	0.04627694	0.225626033	0.048214232	0.24726219	7.280147276
116	17.5	10.79230388	54.97653101	7.411528194	37.04874694	3.259055344	FALSE	FALSE	FALSE	FALSE	1.447944329	0.964537243	1.399254485	1.558024997	0.981741886	1.508300976	0.006822106	152028.9556	0.045749571	0.227573877	0.047664787	0.250112451	7.280147276
117	17.6	10.91678679	55.57188407	7.154616733	37.23637664	3.259055344	FALSE	FALSE	FALSE	FALSE	1.453892386	0.963779016	1.404844257	1.563906559	0.981112782	1.514354035	0.006802698	152897.6925	0.045231167	0.229527294	0.04712468	0.252979046	7.280147276
118	17.7	11.04270189	56.17408674	6.885320154	37.4239421	3.259055344	FALSE	FALSE	FALSE	FALSE	1.459939942	0.963009741	1.410523563	1.569872529	0.980477297	1.520492288	0.006783454	153766.4294	0.044721524	0.231486269	0.046593702	0.255861974	7.280147276
119	17.8	11.17005118	56.78314856	6.604976303	37.61155833	3.259055344	FALSE	FALSE	FALSE	FALSE	1.466085364	0.962229579	1.416290637	1.575923199	0.979835639	1.526715543	0.006764372	154635.1662	0.044220446	0.233450785	0.046071648	0.258761237	7.280147276
120	17.9	11.29883665	57.39907907	6.312262696	37.79912573	3.259055344	FALSE	FALSE	FALSE	FALSE	1.472333402	0.961437789	1.422149216	1.582061568	0.979186994	1.533026191	0.006745451	155503.9031	0.043727743	0.235420828	0.045558319	0.261676834	7.280147276
121	18	11.42906029	58.02188776	6.005666763	37.98653783	3.259055344	FALSE	FALSE	FALSE	FALSE	1.478689553	0.96063352	1.428103584	1.588291201	0.978530421	1.539427025	0.006726688	156372.64	0.043243229	0.237396381	0.045053522	0.264608764	7.280147276
122	18.1	11.56072405	58.65158399	5.683449748	38.17368058	3.259055344	FALSE	FALSE	FALSE	FALSE	1.485160222	0.959815788	1.434158693	1.594616365	0.977864829	1.545921327	0.00670808	157241.3769	0.042766723	0.239377429	0.044557068	0.267557029	7.280147276
123	18.2	11.69382985	59.28817695	5.343602111	38.36043146	3.259055344	FALSE	FALSE	FALSE	FALSE	1.491752919	0.958983438	1.440320292	1.601042189	0.977188934	1.552512982	0.006689626	158110.1138	0.04229805	0.241363957	0.044068775	0.270521627	7.280147276
124	18.3	11.82837955	59.93167554	4.983788036	38.54665877	3.259055344	FALSE	FALSE	FALSE	FALSE	1.498476509	0.95813511	1.446595114	1.607574887	0.976501217	1.559206623	0.006671323	158978.8507	0.04183704	0.243355951	0.043588465	0.273502559	7.280147276
125	18.4	11.96437494	60.58208827	4.601275781	38.7322208	3.259055344	FALSE	FALSE	FALSE	FALSE	1.505341536	0.957269181	1.452991091	1.614222042	0.97579986	1.566007821	0.00665317	159847.5876	0.041383525	0.245353394	0.043115965	0.276499825	7.280147276
126	18.5	12.10181768	61.23942312	4.192849538	38.91696535	3.259055344	FALSE	FALSE	FALSE	FALSE	1.512360646	0.956383694	1.459517649	1.620992973	0.975082669	1.572923333	0.006635164	160716.3245	0.040937345	0.247356273	0.042651106	0.279513425	7.280147276
127	18.6	12.2407093	61.90368736	3.754696803	39.10072948	3.259055344	FALSE	FALSE	FALSE	FALSE	1.519549135	0.955476272	1.466186084	1.627899246	0.974346968	1.579961433	0.006617303	161585.0614	0.040498342	0.249364572	0.042193725	0.282543358	7.280147276
128	18.7	12.3810511	62.57488731	3.282263008	39.28334001	3.259055344	FALSE	FALSE	FALSE	FALSE	1.52692568	0.954543986	1.473010051	1.63495534	0.973589455	1.587132348	0.006599586	162453.7982	0.040066362	0.251378277	0.041743662	0.285589626	7.280147276
129	18.8	12.52284418	63.25302809	2.770061815	39.46461513	3.259055344	FALSE	FALSE	FALSE	FALSE	1.534513323	0.953583187	1.480006231	1.642179583	0.972806013	1.594448868	0.006582011	163322.5351	0.039641258	0.253397374	0.041300761	0.288652227	7.280147276
130	18.9	12.66608924	63.93811317	2.211424571	39.6443681	3.259055344	FALSE	FALSE	FALSE	FALSE	1.54234082	0.952589273	1.487195218	1.649595444	0.971991441	1.601927175	0.006564575	164191.272	0.039222884	0.255421848	0.040864872	0.291731163	7.280147276
131	19	12.81078657	64.6301439	1.598165126	39.82241433	3.259055344	FALSE	FALSE	FALSE	FALSE	1.5504445	0.951556357	1.494602748	1.65723336	0.971139079	1.609588019	0.006547277	165060.0089	0.038811098	0.257451684	0.040435848	0.294826432	7.280147276
132	19.1	12.95693587	65.32911879	0.927908347	39.99904755	3.259055344	FALSE	FALSE	FALSE	FALSE	1.558846618	0.950480334	1.502242309	1.665118225	0.970244325	1.617446661	0.006530115	165928.7458	0.038405763	0.259486869	0.040013544	0.297938035	7.280147276
133	19.2	13.104536	66.03503249	0.161716342	40.17258768	3.259055344	FALSE	FALSE	FALSE	FALSE	1.567689759	0.949339137	1.510220212	1.673354975	0.969282047	1.625578484	0.006513087	166797.4827	0.038006744	0.261527389	0.039597822	0.301065972	7.280147276
134	19.3	13.25359764	66.74793596	0.062665985	40.38531395	3.259055344	FALSE	FALSE	FALSE	FALSE	1.574493181	0.948498977	1.516612616	1.680322499	0.968671262	1.63275632	0.006496192	167666.2196	0.037613912	0.26357323	0.039188545	0.304210243	7.280147276
135	19.4	13.40414099	67.46792592	0.055756451	40.60361935	3.259055344	FALSE	FALSE	FALSE	FALSE	1.58106156	0.947694705	1.522833851	1.687160908	0.968108611	1.639857716	0.006479428	168534.9565	0.03722714	0.265624378	0.03878558	0.307370847	7.280147276
136	19.5	13.5561687	68.19501493	0.0442777	40.82206884	3.259055344	FALSE	FALSE	FALSE	FALSE	1.58770729	0.94688016	1.529126683	1.694073112	0.967541333	1.647036837	0.006462792	169403.6934	0.036846302	0.267680819	0.0383888	0.310547786	7.280147276
137	19.6	13.70968852	68.92924015	0.063249592	41.04260312	3.259055344	FALSE	FALSE	FALSE	FALSE	1.594314887	0.94607208	1.535401537	1.700983934	0.966988631	1.654236838	0.006446285	170272.4302	0.036471278	0.26974254	0.037998076	0.313741058	7.280147276
138	19.7	13.86469682	69.67058422	0.059312064	41.26221383	3.259055344	FALSE	FALSE	FALSE	FALSE	1.601060136	0.945244828	1.541794889	1.708007654	0.966421216	1.661544433	0.006429903	171141.1671	0.036101951	0.271809527	0.037613288	0.316950665	7.280147276
139	19.8	14.02120015	70.41907839	0.059312064	41.48238497	3.259055344	FALSE	FALSE	FALSE	FALSE	1.607854615	0.944411218	1.548238159	1.715086713	0.965853801	1.668916116	0.006413645	172009.904	0.035738206	0.273881767	0.037234315	0.320176605	7.280147276
140	19.9	14.17920095	71.17473438	0.059312064	41.70287606	3.259055344	FALSE	FALSE	FALSE	FALSE	1.614711397	0.943569305	1.55474154	1.722229552	0.965284212	1.676358397	0.00639751	172878.6409	0.03537993	0.275959246	0.036861041	0.323418879	7.280147276
141	20	14.3387023	71.93756692	0.059312064	41.92366787	3.259055344	FALSE	FALSE	FALSE	FALSE	1.62163054	0.942719033	1.561305121	1.729436157	0.964712436	1.683871376	0.006381496	173747.3778	0.035027016	0.278041952	0.036493353	0.326677487	7.280147276
