## Supplementary material for "Optic flow helps explain gulls’ altitude control over seas": data set of gulls takeoffs - Flight modelling: parameters of gulls takeoffs.xlsx

### Sheet: Hoja1
Flight_id	Bird_id	Sex	Mass start m (g)	Wing span b (m)	Sampling rate Te (s)	Time constant Tau (s)	Static gain K	fmf
ID436	8114315	M	780	1.52	1080/76	138.33	3.29	0.19
ID564	8114315	M	780	1.52	1755/118	103.7559	4.0869	0.1475
ID571	8114315	M	780	1.52	915/59	100.83	2.77	0.1475
ID5225	8114316	M	755	1.49	810/82	27.74	1.64	0.155
ID5917	8114316	M	755	1.49	1140/77	36.67	2.55	0.165
ID14477	8114313	M	830	1.41	1892/120	43.96	2.86	0.1675
ID16542	8111155	F	880	1.36	1327/83	54.00	5.05	0.23
ID16606	8111155	F	880	1.36	887/85	217.68	3.59	0.23
ID20104	8111250	F	575	1.34	2165/208	261.10	6.43	0.13
ID24234	8114370	F	825	1.34	1311/127	28.53	2.85	0.22
ID24611	8114370	F	825	1.34	1311/127	93.8263	3.3041	0.19
ID30960	8111176	M	865	1.46	1123/106	55.31	4.18	0.19
ID31210	8111176	M	865	1.46	728/76	130.99	2.24	0.215
ID31321	8111176	M	865	1.46	1794/179	181.82	2.47	0.17
ID31599	8111176	M	865	1.46	688/67	57.11	1.27	0.1525
ID31861	8111176	M	865	1.46	570/58	125.33	1.66	0.1775
ID32591	8114348	M	700	1.43	807/78	37.05	3.52	0.215
ID38745	8114347	F	620	1.30	745/74	57.24	2.10	0.155
				K: static gain of the elevation dynamics, inverse of the optic flow setpoint value
				Tau: time constant of the elevation dynamics
				fmf: flight muscle fraction
